# Lysine-deficient proteome can be regulated through non-canonical ubiquitination and ubiquitin-independent proteasomal degradation

**DOI:** 10.1101/2023.01.18.524605

**Authors:** Natalia A. Szulc, Małgorzata Piechota, Pankaj Thapa, Wojciech Pokrzywa

## Abstract

The ubiquitin-proteasome system (UPS) removes damaged and unwanted proteins by attaching ubiquitin to lysines in a process termed ubiquitination. Little is known how functional components of the UPS, often exposed to erroneous labeling by ubiquitin during functioning, avoid premature proteolysis. An extensive lysine-less region (lysine desert) in the yeast E3 ligase Slx5 was shown to counteract its ubiquitin-dependent turnover. We conducted bioinformatic screens among prokaryotes and eukaryotes to describe the scope and conservation of this phenomenon. We found that lysine deserts are widespread among bacteria using pupylation-dependent proteasomal degradation, an analog of the UPS. In eukaryotes, lysine deserts appear with increasing organismal complexity, and the most evolutionarily conserved are enriched in the UPS members. Using VHL and SOCS1 E3 ligases, which elongate their lysine desert in the course of evolution, we established that they are non-lysine ubiquitinated, which does not influence their stability, and can be subject to proteasome turnover irrespective of ubiquitination. Our data suggest that a combination of non-lysine ubiquitination and ubiquitin-independent degradation may control the function and fate of the lysine-deficient proteome, as the presence of lysine deserts does not correlate with the half-life.
