## Supplementary Tables 1-13 for "Lysine-deficient proteome can be regulated through non-canonical ubiquitination and ubiquitin-independent proteasomal degradation": Table S9.xlsx

### Sheet: README
Table S10. Orthologous groups from Saccharomycetaceae with conserved lysine desert min. 50%.
Column	Description
All gene symbols	All Gene Symbols mapped to MSA
Reference organism gene symbols	Gene symbols associated with reference taxon
Lysine desert type	Type of found lysine desert, see par. 3.1. of OGs_analysis/Pipeline.ipynb in the code's repository
Avg lysine desert conservation	Average number of columns with defined fraction of non-gaps characters (default: 70%); provides information about quantity of gaps in lysine desert region. <br> Only for Aligned lysine desert type; see OGs_analysis/Pipeline.ipynb in the code's repository for details
Lysine deserts no	Number of lysine deserts regions. <br> Only for Aligned lysine desert type
Fraction of sequences completely lysine devoid	Fraction of sequences (either within aligned lysine desert region in Aligned type or among entire sequences in Anywhere type; see OGs_analysis/Pipeline.ipynb in the code's repository for details) which contain region completely devoid of lysine of given length
Median sequence length	Median sequence length in MSA
Median lysine desert length	Median sequence length of lysine desert regions
Ratio of median lysine desert to median sequence length	Median lysine desert length divided by median sequence length
Lysine desert start index	Start index (sequence indexed from 1) of lysine desert region. <br> Only for Aligned lysine desert type; see OGs_analysis/Pipeline.ipynb in the code's repository for details
Lysine desert end index	End index (sequence indexed from 1) of lysine desert region. <br> Only for Aligned lysine desert type; see OGs_analysis/Pipeline.ipynb in the code's repository for details
Number of sequences	Number of sequences in MSA
Ratio of number of sequences to number of taxons	Number of sequences divided by number of taxons in MSA
COG	COG annotation for MSA obtained from eggNOG5 database
Lysine cluster anywhere fraction	Fraction of sequences in MSA which contain lysine cluster anywhere in their sequences (⌊80% of lysines⌋ located anywhere within 20% of the sequence)
Lysine cluster at N-end fraction	Fraction of sequences in MSA which contain lysine cluster at their N-ends (⌊80% of lysines⌋ located within the first 20% of sequence)
Lysine cluster at C-end fraction	Fraction of sequences in MSA which contain lysine cluster at their C-ends (⌊80% of lysines⌋ located within the last 20% of sequence)
Avg no of lysines	Average number of lysines per sequence in MSA
Avg lysines fraction	Average fraction of lysines per sequence in MSA
Avg no of arginines	Average number of arginines per sequence in MSA
Avg arginines fraction	Average fraction of arginines per sequence in MSA
Glycine no, Proline no, Alanine no, Valine no, Leucine no, <br> Isoleucine no, Methionine no, Cysteine no, Phenylalanine no, Tyrosine no, Tryptophan no, Histidine no, Lysine no, Arginine no, <br> Glutamine no, Asparagine no, Glutamic acid no, Aspartic acid no, Serine no, Threonine no, Other no	Counted number of given amino acid within lysine desert region. <br>Only for Aligned lysine desert type; see OGs_analysis/Pipeline.ipynb in the code's repository for details
Total no	Total number of amino acids in lysine desert region. <br>Only for Aligned lysine desert type; see OGs_analysis/Pipeline.ipynb in the code's repository for details

### Sheet: Data
MSA ID	All gene symbols	Reference organism gene symbols	Lysine desert type	Avg lysine desert conservation	Lysine deserts no	Fraction of sequences completely lysine devoid	Median sequence length	Median lysine desert length	Ratio of median lysine desert to median sequence length	Lysine desert start index	Lysine desert end index	Number of sequences	Ratio of number of sequences to number of taxons	COG	Lysine cluster anywhere fraction	Lysine cluster at N-end fraction	Lysine cluster at C-end fraction	Avg no of lysines	Avg lysines fraction	Avg no of arginines	Avg arginines fraction	Glycine no	Proline no	Alanine no	Valine no	Leucine no	Isoleucine no	Methionine no	Cysteine no	Phenylalanine no	Tyrosine no	Tryptophan no	Histidine no	Lysine no	Arginine no	Glutamine no	Asparagine no	Glutamic acid no	Aspartic acid no	Serine no	Threonine no	Other no	Total no
3RY16_1	tif6	tif6	Aligned	1.0	1.0	1.0	245.0	152.0	0.62	94.0	245.0	15	1.0	J	0.0	0.0	0.0	1993-01-01	0.79	13.0	1932-05-01	182.0	75.0	137.0	279.0	269.0	156.0	14.0	45.0	30.0	59.0	0.0	34.0	0.0	104.0	128.0	110.0	168.0	147.0	195.0	142.0	0.0	2274.0
3RYJU_1	rad23	rad23	Anywhere			1.0	392.0	292.0	0.74			15	1.0	L	1.0	0.8	0.0	15.67	1998-03-01	1973-12-01	2023-03-01
3RYXI_1	slx5	slx5	Anywhere			0.86	607.5	396.5	0.65			14	1.0	K	0.07	0.0	0.0	20.71	1941-03-01	58.14	1963-09-01
3RZAV_1	dsk2	dsk2	Anywhere			1.0	373.0	297.0	0.8			15	1.0	L	1.0	1.0	0.0	1933-08-01	2023-02-01	2022-07-13	1948-03-01
3S10Q_1	hlj1	hlj1	Anywhere			0.6	229.0	139.0	0.61			15	1.0	O	0.4	0.0	0.0	1947-12-01	1944-05-01	17.67	1971-07-01
3S11Y_1			Anywhere			0.78	191.0	135.5	0.71			18	2022-02-01	S	0.0	0.0	0.0	14.39	1955-07-01	13.67	2022-09-07
3S16B_1	san1	san1	Anywhere			0.6	661.0	390.0	0.59			15	1.0	O	0.93	0.0	0.0	1953-10-01	2022-06-01	39.33	1997-05-01
3S17Q_1	mix17	mix17	Anywhere			0.8	154.0	133.5	0.87			15	1.0	S	0.27	0.0	0.2	2022-02-02	1942-01-01	9.0	1986-05-01
3S1DM_1	tir3	tir3	Anywhere			0.85	244.0	198.0	0.81			13	2022-03-01	O	0.38	0.15	0.0	4.0	1968-01-01	1938-02-01	0.99
3S1IF_1	cue1	cue1	Anywhere			0.6	198.0	120.0	0.61			15	1.0	U	0.13	0.0	0.13	1947-10-01	2028-05-01	14.87	1952-07-01
