## Supplementary Tables 1-13 for "Lysine-deficient proteome can be regulated through non-canonical ubiquitination and ubiquitin-independent proteasomal degradation": Table S11.xlsx

### Sheet: README
Table S11. Human E3 ligases with their annotated types.
Column	Description
Gene symbol	Gene symbol
E3 class	Type of E3 ligase
Source	Reference; a database name or DOI

### Sheet: Data
Gene symbol	E3 class	Source
AFF4	UBOX	ESBL
AMFR	RING	ESBL
ANAPC11	RING	10.1091/mbc.12.12.3839
ANKIB1	RING	ESBL
AREL1	HECT	10.3892/etm.2021.10629;10.1074/jbc.RA119.010327
ARIH1	RING	ESBL
ARIH2	RING	ESBL
BARD1	RING	ESBL
BFAR	RING	ESBL
BIRC2	RING	ESBL
BIRC3	RING	ESBL
BIRC7	RING	ESBL
BIRC8	RING	ESBL
BMI1	RING	ESBL
BRAP	RING	ESBL
BRCA1	RING	ESBL
CBL	RING	ESBL
CBLB	RING	ESBL
CBLC	RING	ESBL
CBLL1	RING	ESBL
IHO1	RING	ESBL
CCNB1IP1	RING	ESBL
CGRRF1	RING	ESBL
CHFR	RING	ESBL
CNOT4	RING	ESBL
CUL9	RING	ESBL
DCST1	RING	ESBL
DTX1	RING	ESBL
DTX2	RING	ESBL
DTX3	RING	ESBL
DTX3L	RING	ESBL
DTX4	RING	ESBL
DZIP3	RING	ESBL
FANCL	RING	ESBL
G2E3	HECT	ESBL
HACE1	HECT	ESBL
HECTD1	HECT	ESBL
HECTD2	HECT	ESBL
HECTD3	HECT	ESBL
HECTD4	HECT	ESBL
HECW1	HECT	ESBL
HECW2	HECT	ESBL
HERC1	HECT	ESBL
HERC2	HECT	ESBL
HERC3	HECT	ESBL
HERC4	HECT	ESBL
HERC5	HECT	ESBL
HERC6	HECT	ESBL
HLTF	RING	ESBL
HUWE1	HECT	ESBL
IRF2BP1	RING	ESBL
IRF2BP2	RING	ESBL
IRF2BPL	RING	10.1158/0008-5472.CAN-17-2403
ITCH	HECT	ESBL
KCMF1	RING	10.1016/j.febslet.2004.10.071
KMT2C	RING	ESBL
KMT2D	RING	ESBL
LNX1	RING	ESBL
LNX2	RING	ESBL
LONRF2	RING	ESBL
LONRF3	RING	ESBL
LRSAM1	RING	ESBL
LTN1	RING	ESBL
MAEA	RING	ESBL
MAP3K1	RING	10.1016/S1097-2765(02)00519-1
MARCHF1	RING	ESBL
MARCHF10	RING	ESBL
MARCHF11	RING	ESBL
MARCHF2	RING	ESBL
MARCHF3	RING	ESBL
MARCHF4	RING	ESBL
MARCHF5	RING	ESBL
MARCHF6	RING	ESBL
MARCHF7	RING	ESBL
MARCHF8	RING	ESBL
MARCHF9	RING	ESBL
MDM2	RING	ESBL
MDM4	RING	ESBL
MEX3A	RING	ESBL
MEX3B	RING	ESBL
MEX3C	RING	ESBL
MEX3D	RING	ESBL
MGRN1	RING	ESBL
MIB1	RING	ESBL
MIB2	RING	ESBL
MID1	RING	ESBL
MID2	RING	ESBL
MKRN1	RING	ESBL
MKRN2	RING	ESBL
MKRN3	RING	ESBL
MKRN4P	RING	ESBL
MNAT1	RING	ESBL
MSL2	RING	ESBL
MUL1	RING	ESBL
MYCBP2	RING	ESBL
MYLIP	RING	ESBL
NEDD4	HECT	ESBL
NEDD4L	HECT	ESBL
NEURL1	RING	ESBL
NEURL1B	RING	ESBL
NEURL3	RING	ESBL
NFX1	RING	ESBL
NFXL1	RING	ESBL
NHLRC1	RING	ESBL
NOSIP	UBOX	10.1074/jbc.M210039200
NSMCE1	RING	ESBL
PRKN	RING	ESBL
PCGF1	RING	ESBL
PCGF2	RING	ESBL
PCGF3	RING	ESBL
PCGF5	RING	ESBL
PCGF6	RING	ESBL
PDZRN3	RING	ESBL
PDZRN4	RING	ESBL
PELI1	RING	10.1038/ni.1777;10.1038/ni.2090
PELI2	RING	10.1038/s41467-018-03669-z
PELI3	Other	10.1074/jbc.M704558200
PEX10	RING	ESBL
PEX12	RING	ESBL
PEX2	RING	ESBL
PHF7	RING	ESBL
PHRF1	RING	ESBL
PJA1	RING	ESBL
PJA2	RING	ESBL
PML	RING	ESBL
PPIL2	UBOX	10.1038/s41419-017-0094-4
PRPF19	UBOX	10.1101/gad.1925010
RAD18	RING	ESBL
RAG1	RING	ESBL
RAPSN	RING	ESBL
RBBP6	RING	ESBL
RBCK1	RING	ESBL
RBX1	RING	ESBL
RC3H1	RING	ESBL
RC3H2	RING	ESBL
RCHY1	RING	ESBL
RFFL	RING	ESBL
RFPL1	RING	ESBL
RFPL3	RING	ESBL
RFPL4A	RING	ESBL
RFPL4B	RING	ESBL
1 COP	RING	ESBL
RFWD3	RING	ESBL
RING1	RING	ESBL
RLIM	RING	ESBL
RMND5A	RING	ESBL
RMND5B	RING	10.1515/hsz-2019-0139
RNF10	RING	ESBL
RNF103	RING	ESBL
RNF11	RING	ESBL
RNF111	RING	ESBL
RNF112	RING	ESBL
RNF113A	RING	ESBL
RNF113B	RING	ESBL
RNF114	RING	ESBL
RNF115	RING	ESBL
RNF121	RING	ESBL
RNF122	RING	ESBL
RNF123	RING	ESBL
RNF125	RING	ESBL
RNF126	RING	ESBL
RNF128	RING	ESBL
RNF13	RING	ESBL
RNF130	RING	ESBL
RNF133	RING	ESBL
RNF135	RING	ESBL
RNF138	RING	ESBL
RNF139	RING	ESBL
RNF14	RING	ESBL
RNF141	RING	ESBL
RNF144A	RING	ESBL
RNF144B	RING	ESBL
RNF145	RING	ESBL
RNF146	RING	ESBL
RNF148	RING	ESBL
RNF149	RING	ESBL
RNF150	RING	ESBL
RNF151	RING	ESBL
RNF152	RING	ESBL
RNF157	RING	ESBL
RNF165	RING	ESBL
RNF166	RING	ESBL
RNF167	RING	ESBL
RNF168	RING	ESBL
RNF169	RING	ESBL
RNF17	RING	ESBL
RNF170	RING	ESBL
RNF175	RING	ESBL
RNF180	RING	ESBL
RNF181	RING	ESBL
RNF182	RING	ESBL
RNF183	RING	ESBL
RNF185	RING	ESBL
RNF186	RING	ESBL
RNF187	RING	ESBL
RNF19A	RING	ESBL
RNF19B	RING	ESBL
RNF2	RING	ESBL
RNF20	RING	ESBL
RNF207	RING	ESBL
RNF208	RING	ESBL
RNF212	RING	ESBL
RNF213	RING	ESBL
RNF214	RING	ESBL
RNF215	RING	ESBL
RNF216	RING	ESBL
RNF217	RING	ESBL
OBI1	RING	ESBL
RNF220	RING	ESBL
RNF222	RING	ESBL
RNF223	RING	ESBL
RNF224	RING	ESBL
RNF225	RING	ESBL
RNF24	RING	ESBL
RNF25	RING	ESBL
RNF26	RING	ESBL
RNF31	RING	ESBL
RNF32	RING	ESBL
RNF34	RING	ESBL
RNF38	RING	ESBL
RNF39	RING	ESBL
RNF4	RING	ESBL
RNF40	RING	ESBL
RNF41	RING	ESBL
RNF43	RING	ESBL
RNF44	RING	ESBL
RNF5	RING	ESBL
RNF6	RING	ESBL
RNF7	RING	ESBL
RNF8	RING	ESBL
RNFT1	RING	ESBL
RNFT2	RING	ESBL
RSPRY1	RING	ESBL
SCAF11	RING	ESBL
SH3RF1	RING	ESBL
SH3RF2	RING	ESBL
SH3RF3	RING	ESBL
SHPRH	RING	ESBL
SIAH1	RING	ESBL
SIAH2	RING	ESBL
SIAH3	RING	ESBL
SMURF1	HECT	ESBL
SMURF2	HECT	ESBL
STUB1	UBOX	10.3389/fnmol.2016.00093;10.1155/2014/918183;10.1093/embo-reports/kve246
SYVN1	RING	ESBL
TMEM129	RING	ESBL
TOPORS	RING	ESBL
TRAF2	RING	ESBL
TRAF3	RING	ESBL
TRAF4	RING	ESBL
TRAF5	RING	ESBL
TRAF6	RING	ESBL
TRAF7	RING	ESBL
TRAIP	RING	ESBL
TRIM10	RING	ESBL
TRIM11	RING	ESBL
TRIM13	RING	ESBL
TRIM15	RING	ESBL
TRIM17	RING	ESBL
TRIM2	RING	ESBL
TRIM21	RING	ESBL
TRIM22	RING	ESBL
TRIM23	RING	ESBL
TRIM24	RING	ESBL
TRIM25	RING	ESBL
TRIM26	RING	ESBL
TRIM27	RING	ESBL
TRIM28	RING	ESBL
TRIM3	RING	ESBL
TRIM31	RING	ESBL
TRIM32	RING	ESBL
TRIM33	RING	ESBL
TRIM34	RING	ESBL
TRIM35	RING	ESBL
TRIM36	RING	ESBL
TRIM37	RING	ESBL
TRIM38	RING	ESBL
TRIM39	RING	ESBL
TRIM4	RING	ESBL
TRIM40	RING	ESBL
TRIM41	RING	ESBL
TRIM42	RING	ESBL
TRIM43	RING	ESBL
TRIM43B	RING	ESBL
TRIM45	RING	ESBL
TRIM46	RING	ESBL
TRIM47	RING	ESBL
TRIM48	RING	ESBL
TRIM49	RING	ESBL
TRIM49B	RING	ESBL
TRIM49C	RING	ESBL
TRIM49D1	RING	ESBL
TRIM5	RING	ESBL
TRIM50	RING	ESBL
TRIM51	RING	ESBL
TRIM52	RING	ESBL
TRIM54	RING	ESBL
TRIM55	RING	ESBL
TRIM56	RING	ESBL
TRIM58	RING	ESBL
TRIM59	RING	ESBL
TRIM6	RING	ESBL
TRIM60	RING	ESBL
TRIM61	RING	ESBL
TRIM62	RING	ESBL
TRIM63	RING	ESBL
TRIM64	RING	ESBL
TRIM64B	RING	ESBL
TRIM64C	RING	ESBL
TRIM65	RING	ESBL
TRIM67	RING	ESBL
TRIM68	RING	ESBL
TRIM69	RING	ESBL
TRIM7	RING	ESBL
TRIM71	RING	ESBL
TRIM72	RING	ESBL
TRIM73	RING	ESBL
TRIM74	RING	ESBL
TRIM75	RING	ESBL
TRIM77	RING	ESBL
TRIM8	RING	ESBL
TRIM9	RING	ESBL
TRIML1	RING	ESBL
TRIP12	HECT	ESBL
TTC3	RING	ESBL
UBE3A	HECT	ESBL
UBE3B	HECT	ESBL
UBE3C	HECT	ESBL
UBE3D	HECT	ESBL
UBE4A	UBOX	10.1016/j.molcel.2018.02.002
UBE4B	UBOX	10.4161/cc.10.12.15882;10.1038/nm.2283
UBOX5	RING	ESBL
UBR1	RING	10.1016/j.molcel.2006.08.005;10.1016/j.febslet.2008.11.015
UBR2	RING	10.1074/jbc.M410085200
UBR3	RING	10.1093/nar/gkr744
UBR4	Other	10.1093/hmg/ddw016;10.1074/mcp.M114.042168
UBR5	HECT	ESBL
UBR7	Other	10.1128/MCB.25.16.7120-7136.2005;10.1186/s13062-015-0066-5 ;
UHRF1	RING	ESBL
UHRF2	RING	ESBL
UNKL	RING	ESBL
VPS11	RING	ESBL
VPS8	RING	ESBL
WDR59	Other	10.1038/s41586-022-04939-z
WDSUB1	UBOX	10.1186/1471-2148-10-331
WWP1	HECT	ESBL
WWP2	HECT	ESBL
XIAP	RING	ESBL
ZFP91	RING	10.7150/thno.44873;10.1074/jbc.M110.129551
ZNF280A	HECT	ESBL
ZNF598	RING	ESBL
CBLL2	RING	ESBL
ZNRF1	RING	ESBL
ZNRF2	RING	ESBL
ZNRF3	RING	ESBL
ZNRF4	RING	ESBL
ZSWIM2	RING	ESBL
TRAF3IP2	UBOX	10.1126/scisignal.2000382
KAT2B	Other	10.1074/jbc.RA120.013431
DCUN1D1	Other	10.1074/jbc.M804440200;10.1242/jcs.181784
DCUN1D3	Other	10.1242/jcs.181784
DCUN1D2	Other	10.1242/jcs.181784
CRBN	Other	10.1007/s10930-020-09918-9
TNFAIP3	Other	10.1038/nature02794
UCHL1	Other	10.1016/S0092-8674(02)01012-7
ANAPC2	Other	10.1091/mbc.12.12.3839;10.1016/j.cell.2008.04.012
CUL4A	Other	10.1038/ncb1061;10.1016/j.dnarep.2004.12.012
CUL5	Other	10.1101/gad.1252404;10.1074/jbc.M103093200
CUL3	Other	10.1016/j.cell.2016.07.027
CUL7	Other	10.1074/jbc.M113.520106;10.1371/journal.pbio.1001060
CUL1	Other	10.1016/j.cell.2016.07.027
CUL2	Other	10.1016/j.molcel.2018.04.006;10.1016/j.cell.2018.04.028;10.1126/science.aab0515;10.1074/jbc.M103093200
CUL4B	Other	10.1016/j.molcel.2006.03.035;10.4161/cc.5.1.2266;10.1038/ncb1061
FBXO3	Other	10.1128/MCB.00897-08
CCNF	Other	10.1038/nature09140;10.1016/j.cell.2012.03.043
FBXO44	Other	10.1038/nrm3582
FBXL15	Other	10.1038/emboj.2011.155
FBXL3	Other	10.1126/science.1141194;10.1016/j.cell.2013.01.055
FBXO11	Other	10.1074/jbc.M609001200;10.1016/j.molcel.2013.02.004;10.1038/nature10688
FBXO17	Other	https://www.ncbi.nlm.nih.gov/pmc/articles/PMC5418045/
FBH1	Other	10.1074/jbc.M201612200;10.1093/nar/gkt056;
FBXO2	Other	10.15252/embr.202152584
FBXO22	Other	10.1161/CIRCRESAHA.112.271007
FBXO25	Other	10.1074/jbc.M113.504308
FBXO27	Other	10.1074/jbc.M709508200
FBXO31	Other	10.1158/0008-5472.CAN-05-0936;10.1038/nature08011
FBXO33	Other	10.1111/jnc.14669
FBXO4	Other	10.1016/S0960-9822(00)80020-2;10.1074/jbc.M509855200
FBXO45	Other	10.1038/onc.2009.177
FBXO6	Other	10.1016/j.molcel.2009.06.030
FBXO7	Other	10.1074/jbc.M404950200;10.1016/j.bbrc.2006.02.061
FBXO8	Other	10.7554/eLife.14087
FBXW10	Other	10.1371/journal.pone.0010620
FBXO32	Other	10.1074/jbc.M411346200
FBXO42	Other	10.1073/pnas.0901864106
FBXL2	Other	10.1038/ncb2731;10.1038/onc.2011.432
FBXL6	Other	10.1186/s12964-020-00604-y
FBXL12	Other	10.1016/j.cellsig.2013.05.012
FBXW8	Other	10.1016/j.molcel.2008.03.009;10.1371/journal.pbio.1001060
FBXL14	Other	10.1074/jbc.M109.065995
FBXL5	Other	10.1126/science.1176333;10.1016/j.bbrc.2007.05.068
FBXL4	Other	10.1101/2022.11.11.516094
SKP2	Other	10.1101/gad.1011202;10.1016/s1097-2765(03)00193-x
CDCA3	Other	10.1016/s0092-8674(03)00232-0
ZC3HC1	Other	10.1016/j.cell.2005.04.034
FBXO40	Other	10.1016/j.devcel.2011.09.011
FBXL7	Other	10.1074/jbc.M114.629931
FBXL19	Other	10.1016/j.str.2017.11.022
FBXW5	Other	10.1101/gad.1624008;10.1038/ncb2282
FBXW2	Other	10.3390/cancers14040990
BTRC	Other	10.1006/bbrc.1999.0289;10.1074/jbc.274.40.28169
FBXW11	Other	10.1038/ncb3076
FBXW7	Other	10.1016/j.molcel.2012.05.044;10.1016/j.molcel.2007.02.022
TBL1X	Other	10.1016/s0092-8674(04)00133-3;10.1038/nsmb.1983
TBL1XR1	Other	10.1016/s0092-8674(04)00133-3
VHL	Other	10.1126/scisignal.2000444
MED8	Other	10.1073/pnas.162424199
LRRC41	Other	10.1101/gad.1252404
ASB1	Other	10.1016/j.febslet.2005.11.016
ASB3	Other	10.1128/MCB.25.11.4716-4726.2005
ASB6	Other	10.1016/j.febslet.2005.11.016
ASB8	Other	10.1016/j.febslet.2005.11.016
ASB9	Other	10.1007/s10930-012-9401-1
NEURL2	Other	10.1016/j.celrep.2021.109125
SOCS5	Other	10.1016/j.jmb.2009.01.024
SOCS6	Other	10.1074/jbc.M110.173526
SOCS7	Other	10.1016/j.jmb.2009.01.024
SPSB1	Other	10.1101/gad.1252404
ASB2	Other	10.1016/j.febslet.2005.11.016; 10.1074/jbc.M413040200
ASB4	Other	10.1016/j.febslet.2005.11.016
RAB40C	Other	10.1101/gad.1252404
ASB12	Other	10.1016/j.febslet.2005.11.016
ASB7	Other	10.1016/j.febslet.2005.11.016
SOCS1	Other	10.1128/MCB.21.10.3547-3557.2001;10.1074/jbc.M010074200
SOCS2	Other	10.1038/s41467-019-10190-4
SOCS3	Other	10.1101/gad.1252404
SOCS4	Other	10.1016/j.str.2007.09.016;10.1074/jbc.M408575200
SPSB4	Other	10.1101/gad.1252404
CISH	Other	10.1186/s13008-016-0016-3
FEM1B	Other	10.1038/s41589-020-00703-4;10.1016/j.cell.2018.04.028
LRR1	Other	10.1101/gad.1252404
ASB15	Other	10.1074/jbc.M113.534602
SPSB2	Other	10.1101/gad.1252404;10.1074/jbc.M110.190678
WSB2	Other	10.1101/2022.05.31.494151
WSB1	Other	10.1101/gad.1252404;10.1074/jbc.M708873200
CORO7	Other	10.1016/j.molcel.2014.03.035
ELOC	Other	10.15252/embj.201797508;10.1126/science.284.5413.455
ELOB	Other	10.1073/pnas.92.16.7172
KLHL42	Other	10.1074/jbc.M809374200
KLHL12	Other	10.1038/nature10822;10.1016/j.cell.2016.07.027
KLHL17	Other	10.1074/jbc.M608194200
KLHL8	Other	10.1074/jbc.M808230200
SPOP	Other	10.1038/ncb1056;10.1016/j.molcel.2009.09.022
KLHL13	Other	10.1038/ncb1056;10.1016/j.devcel.2007.03.019
KLHL10	Other	10.1095/biolreprod.105.045484
KLHL2	Other	10.1016/j.bbrc.2013.06.104
KLHL20	Other	10.1038/emboj.2010.62
KLHL22	Other	10.1038/ncb2695;10.1083/jcb.200906117
KLHL7	Other	10.1074/jbc.M111.245126
KLHL21	Other	10.1038/ncb1056;10.1083/jcb.200906117
RCBTB1	Other	10.1016/j.ajhg.2016.06.017
KBTBD13	Other	10.1016/j.bbrc.2012.04.074
KEAP1	Other	10.1128/MCB.25.1.162-171.2005;10.1074/jbc.M501279200;10.1128/MCB.23.22.8137-8151.2003
KLHL9	Other	10.1038/ncb1056;10.1016/j.devcel.2007.03.019;10.1083/jcb.200906117
GAN	Other	10.1074/jbc.M501279200;10.1016/j.cub.2005.10.052
KCTD11	Other	10.1038/ncb2013;10.1016/j.biochi.2010.12.014
KCTD13	Other	10.1016/j.molcel.2009.09.004
KCTD21	Other	10.1593/neo.101630
KCTD6	Other	10.1593/neo.101630
TNFAIP1	Other	10.1016/j.molcel.2009.09.004;10.1002/ijc.24617
ABTB1	Other	10.1006/bbrc.2000.3053
BCL6B	Other	10.1182/blood-2011-03-345306;
RHOBTB1	Other	10.1016/j.yexcr.2008.09.005
RHOBTB2	Other	10.1016/S0076-6879(07)00408-9;10.1038/nature01959;10.1101%2Fgad.1177904;10.1016/s1097-2765(03)00341-1
KCTD5	Other	10.1111/j.1742-4658.2008.06537.x
NACC1	Other	10.1038/sj.emboj.7600186
RHOBTB3	Other	10.1016/j.yexcr.2008.09.005
DCAF1	Other	10.1016/j.molcel.2012.09.004
DDB2	Other	10.1016/s0092-8674(03)00316-7
ERCC8	Other	10.1038/nature05175;10.1101/gad.378206
DTL	Other	10.1101/gad.1482106;10.1038/nature05175;10.1016/j.molcel.2006.08.010
